# Honestly exaggerated: howler monkey roars are reliable signals of body size and behaviourally relevant to listeners

**DOI:** 10.1101/2024.12.06.626400

**Authors:** Jacob C. Dunn, Eloise Pederson, Holly Farmer, Philippa Dobbs, W. Tecumseh Fitch, David Reby, Benjamin Charlton

**Author notes:** Correspondence to: Dr Jacob C. Dunn, Behavioural Ecology Research Group, Anglia Ruskin University, East Road, Cambridge, CB1 1PT.

## Abstract

Acoustic signals are key components of animal social behaviour, potentially conveying fitness relevant information about signallers. Howler monkeys produce extremely loud, low frequency roars, which exaggerate the acoustic impression of body size relative to other species. However, it remains unclear whether howler monkey roars contain reliable information about body size within species, and whether conspecific listeners use this information and adjust their responses accordingly. Here, we investigate whether the roars of black and gold howler monkeys (*Alouatta caraya*) function as an honest signal of body size by examining the relationship between formant spacing and body mass in 11 adult males. We found a strong negative correlation, indicating that larger males produce roars with lower formant spacing. To test the behavioural relevance of variation in formant spacing, we then conducted playback experiments with 23 conspecific listeners, simulating the roars of unknown males of small, average, and large body size. Listeners showed significantly different responses to calls of different body sizes, spending longer orientated towards the playback speaker and being more likely to approach calls simulating larger males. There was no significant impact of simulated body size on the likelihood of listeners vocalising in response, although males spent significantly more time vocalising in response to playbacks than females. Overall, these findings suggest that formant spacing in howler monkey roars serves as an honest indicator of body size and plays a critical role in mediating social interactions. Our study highlights the adaptive significance of acoustic cues to body size, which can provide receivers with accurate information that can be used to assess rivals or choose mates.
