## Supplementary material for "Honestly exaggerated: howler monkey roars are reliable signals of body size and behaviourally relevant to listeners": Table S1

### Sheet: Table S1
Individual	Zoo	F1 (Hz)	F2 (Hz)	F3 (Hz)	F4 (Hz)	F5 (Hz)	F6 (Hz)	∆F (Hz)	Body Mass (kg)	lg (Body Mass)	Age (years)
1	Port Lympne	322.685	784.396	907.856	1475	2322.09	2604.83	469	11.5	1.0607	11
2	Port Lympne	295.334	790.878	998.395	1629.73	2319.99	2591.05	479	7.8	0.892095	16
3	Bristol	384.432	562.099	849	1589	2283.06	2492.64	457	11.35	1.055	9
4	Paington	281.912	715.035	971.427	1704.45	2500	2713.97	488	9.9	0.995635	16
5	Twycross	257.991	606	812.648	1465.31	2195.67	2578.28	451	12.75	1.10551	17
6	Twycross	294.841	770	897.12	1642.76	2301.32	2649.05	479	9.23	0.965202	19
7	Banham	366.061	656.485	878	1667.01	2111.38	2695.25	469	8.8	0.944483	23
8	Twycross	328.854	682	827.055	1755	2120	2450	453	12.9	1.11059	21
9	Phoenix	302	786	962	1600	2216	2523	464	12	1.07918	29
10	Houston	346	802	962	1688	2128	2567	467	11	1.04139	19
11	John Ball Zoo	278.5	768	928	1687	2195	2308	448.8	12.48	1.09621	21
