## Supplementary material for "Honestly exaggerated: howler monkey roars are reliable signals of body size and behaviourally relevant to listeners": Table S2

### Sheet: HowlerPBresults_AB_Submission.t
Group	Playback	Frequency	ID	Name	Age	Gender	MoveTowards	Vocalise	TimeOrientatedToward
2	1	Normal	4	Archie	4	Male	0	0	0
2	1	High	4	Archie	4	Male	0	0	0
2	1	Low	4	Archie	4	Male	1	0	0
2	2	Normal	4	Archie	4	Male	1	0	137
2	2	High	4	Archie	4	Male	1	0	0
2	2	Low	4	Archie	4	Male	1	0	0
2	3	Normal	4	Archie	4	Male	1	0	0
2	3	High	4	Archie	4	Male	1	0	0
2	3	Low	4	Archie	4	Male	1	0	58
3	1	Normal	10	Ashley	17	Female	0	0	147
3	1	High	10	Ashley	17	Female	0	0	100
3	1	Low	10	Ashley	17	Female	1	0	110
3	2	Normal	10	Ashley	17	Female	1	0	103
3	2	High	10	Ashley	17	Female	0	0	35
3	2	Low	10	Ashley	17	Female	1	0	477
3	3	Normal	10	Ashley	17	Female	1	0	171
3	3	High	10	Ashley	17	Female	0	0	420
3	3	Low	10	Ashley	17	Female	1	0	569
5	1	Normal	20	Clyde	18	Male	1	1	182
5	1	High	20	Clyde	18	Male	1	1	240
5	1	Low	20	Clyde	18	Male	1	1	363
5	2	Normal	20	Clyde	18	Male	1	1	671
5	2	High	20	Clyde	18	Male	1	1	391
5	2	Low	20	Clyde	18	Male	1	1	840
5	3	Normal	20	Clyde	18	Male	1	1	446
5	3	High	20	Clyde	18	Male	1	1	244
5	3	Low	20	Clyde	18	Male	1	0	321
2	1	Normal	5	Donatello	2	Male	1	0	0
2	1	High	5	Donatello	2	Male	1	0	0
2	1	Low	5	Donatello	2	Male	1	0	0
2	2	Normal	5	Donatello	2	Male	1	0	137
2	2	High	5	Donatello	2	Male	1	0	0
2	2	Low	5	Donatello	2	Male	1	0	0
2	3	Normal	5	Donatello	2	Male	1	0	0
2	3	High	5	Donatello	2	Male	1	0	0
2	3	Low	5	Donatello	2	Male	1	0	2
2	1	Normal	6	Fernando	3	Male	1	0	0
2	1	High	6	Fernando	3	Male	0	0	0
2	1	Low	6	Fernando	3	Male	0	0	0
2	2	Normal	6	Fernando	3	Male	1	0	137
2	2	High	6	Fernando	3	Male	1	0	0
2	2	Low	6	Fernando	3	Male	1	0	0
2	3	Normal	6	Fernando	3	Male	1	0	0
2	3	High	6	Fernando	3	Male	1	0	0
2	3	Low	6	Fernando	3	Male	1	0	2
5	1	Normal	23	Galadriel	5	Female	1	0	10
5	1	High	23	Galadriel	5	Female	1	0	245
5	1	Low	23	Galadriel	5	Female	1	0	363
5	2	Normal	23	Galadriel	5	Female	1	1	628
5	2	High	23	Galadriel	5	Female	1	1	390
5	2	Low	23	Galadriel	5	Female	1	0	840
5	3	Normal	23	Galadriel	5	Female	1	1	446
5	3	High	23	Galadriel	5	Female	1	0	297
5	3	Low	23	Galadriel	5	Female	1	0	195
5	1	Normal	19	Gimli	7	Male	1	1	300
5	1	High	19	Gimli	7	Male	1	1	207
5	1	Low	19	Gimli	7	Male	1	1	190
5	2	Normal	19	Gimli	7	Male	1	1	671
5	2	High	19	Gimli	7	Male	1	1	391
5	2	Low	19	Gimli	7	Male	1	1	840
5	3	Normal	19	Gimli	7	Male	1	1	446
5	3	High	19	Gimli	7	Male	1	1	144
5	3	Low	19	Gimli	7	Male	1	1	330
4	1	Normal	16	Hannah	9	Female	1	0	330
4	1	High	16	Hannah	9	Female	1	0	304
4	1	Low	16	Hannah	9	Female	1	0	120
4	2	Normal	16	Hannah	9	Female	1	0	257
4	2	High	16	Hannah	9	Female	1	0	251
4	2	Low	16	Hannah	9	Female	1	0	210
4	3	Normal	16	Hannah	9	Female	1	0	191
4	3	High	16	Hannah	9	Female	1	0	169
4	3	Low	16	Hannah	9	Female	1	0	250
1	1	Normal	2	Jacob	10	Male	0	0	11
1	1	High	2	Jacob	10	Male	0	0	8
1	1	Low	2	Jacob	10	Male	1	0	36
1	2	Normal	2	Jacob	10	Male	0	0	3
1	2	High	2	Jacob	10	Male	0	0	62
1	2	Low	2	Jacob	10	Male	1	0	202
1	3	Normal	2	Jacob	10	Male	1	0	96
1	3	High	2	Jacob	10	Male	1	0	8
1	3	Low	2	Jacob	10	Male	0	0	117
5	1	Normal	21	Legolas	6	Male	1	0	300
5	1	High	21	Legolas	6	Male	1	1	207
5	1	Low	21	Legolas	6	Male	1	1	363
5	2	Normal	21	Legolas	6	Male	1	1	671
5	2	High	21	Legolas	6	Male	1	1	391
5	2	Low	21	Legolas	6	Male	1	1	840
5	3	Normal	21	Legolas	6	Male	1	1	446
5	3	High	21	Legolas	6	Male	1	1	297
5	3	Low	21	Legolas	6	Male	1	0	321
2	1	Normal	8	Lottie	13	Female	0	0	0
2	1	High	8	Lottie	13	Female	0	0	0
2	1	Low	8	Lottie	13	Female	0	0	0
2	2	Normal	8	Lottie	13	Female	0	0	137
2	2	High	8	Lottie	13	Female	1	0	0
2	2	Low	8	Lottie	13	Female	1	0	0
2	3	Normal	8	Lottie	13	Female	1	0	0
2	3	High	8	Lottie	13	Female	1	0	0
2	3	Low	8	Lottie	13	Female	1	0	3
1	1	Normal	1	Loui	5	Male	1	0	11
1	1	High	1	Loui	5	Male	0	0	2
1	1	Low	1	Loui	5	Male	1	1	157
1	2	Normal	1	Loui	5	Male	1	0	3
1	2	High	1	Loui	5	Male	0	0	54
1	2	Low	1	Loui	5	Male	1	1	237
1	3	Normal	1	Loui	5	Male	1	1	96
1	3	High	1	Loui	5	Male	1	0	53
1	3	Low	1	Loui	5	Male	1	0	117
4	1	Normal	11	Louie	25	Male	1	1	593
4	1	High	11	Louie	25	Male	1	0	325
4	1	Low	11	Louie	25	Male	1	1	460
4	2	Normal	11	Louie	25	Male	1	0	225
4	2	High	11	Louie	25	Male	1	1	251
4	2	Low	11	Louie	25	Male	1	1	540
4	3	Normal	11	Louie	25	Male	1	0	138
4	3	High	11	Louie	25	Male	1	1	380
4	3	Low	11	Louie	25	Male	1	1	262
1	1	Normal	3	Lucas	20	Male	1	0	11
1	1	High	3	Lucas	20	Male	0	0	2
1	1	Low	3	Lucas	20	Male	1	0	146
1	2	Normal	3	Lucas	20	Male	1	0	3
1	2	High	3	Lucas	20	Male	0	0	62
1	2	Low	3	Lucas	20	Male	1	0	160
1	3	Normal	3	Lucas	20	Male	1	0	96
1	3	High	3	Lucas	20	Male	1	0	8
1	3	Low	3	Lucas	20	Male	1	0	117
4	1	Normal	17	Merlin	2	Male	1	0	330
4	1	High	17	Merlin	2	Male	1	0	304
4	1	Low	17	Merlin	2	Male	1	1	120
4	2	Normal	17	Merlin	2	Male	1	0	257
4	2	High	17	Merlin	2	Male	1	0	251
4	2	Low	17	Merlin	2	Male	1	0	210
4	3	Normal	17	Merlin	2	Male	0	0	0
4	3	High	17	Merlin	2	Male	1	0	169
4	3	Low	17	Merlin	2	Male	1	0	168
5	1	Normal	18	Merry	8	Male	1	1	300
5	1	High	18	Merry	8	Male	1	1	251
5	1	Low	18	Merry	8	Male	1	1	308
5	2	Normal	18	Merry	8	Male	1	1	628
5	2	High	18	Merry	8	Male	1	1	391
5	2	Low	18	Merry	8	Male	1	1	840
5	3	Normal	18	Merry	8	Male	1	1	446
5	3	High	18	Merry	8	Male	1	1	144
5	3	Low	18	Merry	8	Male	1	0	350
4	1	Normal	15	Serin	10	Female	1	0	330
4	1	High	15	Serin	10	Female	1	0	325
4	1	Low	15	Serin	10	Female	1	0	444
4	2	Normal	15	Serin	10	Female	1	0	257
4	2	High	15	Serin	10	Female	1	0	81
4	2	Low	15	Serin	10	Female	1	0	480
4	3	Normal	15	Serin	10	Female	1	0	191
4	3	High	15	Serin	10	Female	1	0	169
4	3	Low	15	Serin	10	Female	1	0	68
4	1	Normal	12	Smew	11	Male	1	1	593
4	1	High	12	Smew	11	Male	1	1	320
4	1	Low	12	Smew	11	Male	1	1	462
4	2	Normal	12	Smew	11	Male	1	1	248
4	2	High	12	Smew	11	Male	1	1	251
4	2	Low	12	Smew	11	Male	1	1	540
4	3	Normal	12	Smew	11	Male	1	1	138
4	3	High	12	Smew	11	Male	1	1	380
4	3	Low	12	Smew	11	Male	1	1	262
5	1	Normal	22	Tolkein	15	Female	1	0	300
5	1	High	22	Tolkein	15	Female	1	0	251
5	1	Low	22	Tolkein	15	Female	1	0	210
5	2	Normal	22	Tolkein	15	Female	1	1	628
5	2	High	22	Tolkein	15	Female	1	1	391
5	2	Low	22	Tolkein	15	Female	1	0	840
5	3	Normal	22	Tolkein	15	Female	1	1	446
5	3	High	22	Tolkein	15	Female	1	0	297
5	3	Low	22	Tolkein	15	Female	1	0	195
4	1	Normal	14	Valerie	25	Female	1	0	600
4	1	High	14	Valerie	25	Female	1	0	325
4	1	Low	14	Valerie	25	Female	1	0	444
4	2	Normal	14	Valerie	25	Female	1	0	257
4	2	High	14	Valerie	25	Female	1	0	81
4	2	Low	14	Valerie	25	Female	1	1	480
4	3	Normal	14	Valerie	25	Female	1	0	191
4	3	High	14	Valerie	25	Female	1	0	180
4	3	Low	14	Valerie	25	Female	1	0	227
3	1	Normal	9	Wesley	18	Male	1	0	147
3	1	High	9	Wesley	18	Male	1	0	100
3	1	Low	9	Wesley	18	Male	1	1	110
3	2	Normal	9	Wesley	18	Male	1	1	113
3	2	High	9	Wesley	18	Male	1	0	35
3	2	Low	9	Wesley	18	Male	1	1	477
3	3	Normal	9	Wesley	18	Male	1	0	130
3	3	High	9	Wesley	18	Male	0	1	420
3	3	Low	9	Wesley	18	Male	1	1	569
4	1	Normal	13	Whimbral	9	Male	1	1	330
4	1	High	13	Whimbral	9	Male	1	0	325
4	1	Low	13	Whimbral	9	Male	1	0	310
4	2	Normal	13	Whimbral	9	Male	1	0	220
4	2	High	13	Whimbral	9	Male	1	1	251
4	2	Low	13	Whimbral	9	Male	1	1	540
4	3	Normal	13	Whimbral	9	Male	1	0	138
4	3	High	13	Whimbral	9	Male	1	1	140
4	3	Low	13	Whimbral	9	Male	1	1	262
2	1	Normal	7	Zouch	4	Female	1	0	0
2	1	High	7	Zouch	4	Female	0	0	0
2	1	Low	7	Zouch	4	Female	1	0	0
2	2	Normal	7	Zouch	4	Female	1	0	137
2	2	High	7	Zouch	4	Female	1	0	0
2	2	Low	7	Zouch	4	Female	1	0	0
2	3	Normal	7	Zouch	4	Female	1	0	0
2	3	High	7	Zouch	4	Female	1	0	0
2	3	Low	7	Zouch	4	Female	1	0	5
